# Investigation of host plant contact with *Diaphorina citri* (Hemipreta: Psyllidae) by detecting *D. citri*-derived environmental DNA

**DOI:** 10.1101/2024.07.12.603183

**Authors:** T. Fujikawa, K. Fujiwara, H. Inoue, H. Hatomi, S. Hayashikawa

## Abstract

Citrus greening (Huanglongbing) disease has serious impacts on citrus production. Field monitoring of the Asian citrus psyllid *Diaphorina citri* (Hemiptera: Psyllidae), a vector of citrus greening disease, is essential to prevent the invasion and spread of this disease. This study reported a new method for determining the presence of *D. citri* and traces of contact with host plants by collecting leaves of host plants from the survey area and detecting the environmental DNA (eDNA) derived from *D. citri*. The results showed that the method can determine the presence of *D. citri.* As *D. citri-*derived eDNA is contained in DNA solutions of plants with a history of contact with *D. citri*, we succeeded in detecting not only genes conserved in *D. citri* mitochondria but also genes of *D. citri* symbiont organisms consisting of *Wolbachia*, *Wolbachia* phage, *Candidatus* Carsonella sp., and *Candidatus* Profftella sp. *Diaphorina citri*-derived eDNA could be detected in host plants even after only 10 min of contact with *D. citri* and could still be detected 6 months after contact. This technology has the potential to trace *D. citri* from their traces without individual detection and is expected to greatly contribute to the early detection and invasion warning of citrus greening disease in the future.
