## Supplementary Table 1 for "Investigation of host plant contact with *Diaphorina citri* (Hemipreta: Psyllidae) by detecting *D. citri*-derived environmental DNA": 12.Suppl. Table 1 Psylloidea_20270527.xlsx

### Sheet: Sheet1
Supplemental Table 1. qPCR results using each primer with the DNAs of Psylloidea group.
Sample ID	Species	Family	Subfamily	Host Plant and Location	Dc12S	DCCOI	DcND4	Wol	wPh	Car	Pro
GRE2101	Diaphorina citri Kuwayama, 1908	Psyllidae	Diaphorininae	On Murraya paniculata (Rutaceae), Ibusuki city, (Satsuma Peninsula)*	15.5848	17.437	15.5546	19.6469	17.6112	19.1058	18.0134
GRE2102	Diaphorina citri Kuwayama, 1908	Psyllidae	Diaphorininae	On Murraya paniculata (Rutaceae), Ibusuki city, (Satsuma Peninsula)*	14.4642	16.2958	20.6678	17.8473	19.8976	15.9294	18.9843
GRE2103	Diaphorina citri Kuwayama, 1908	Psyllidae	Diaphorininae	On Citrus spp. (Rutaceae), Isen town, (Tokunoshima Island)	23.3842	25.0699	16.1081	20.2625	17.3619	20.2226	21.4795
GRE2104	Diaphorina citri Kuwayama, 1908	Psyllidae	Diaphorininae	On Citrus spp. (Rutaceae), Isen town, (Tokunoshima Island)	23.8156	25.9843	21.9902	19.9767	20.2292	18.3863	21.9206
GRE2105	Cacopsylla tobirae (Miyatake, 1964)	Psyllidae	Psyllinae	On Pittosporum tobira (Pittosporaceae), Minamisatsuma city, (Satusma Peninsula)	ND1	ND	35.6384	ND	Diff	Diff	ND
GRE2106	Cacopsylla tobirae (Miyatake, 1964)	Psyllidae	Psyllinae	On Pittosporum tobira (Pittosporaceae), Minamisatsuma city, (Satusma Peninsula)	ND	ND	ND	34.9624	Diff	ND	ND
GRE2107	Cacopsylla tobirae (Miyatake, 1964)	Psyllidae	Psyllinae	On Pittosporum tobira (Pittosporaceae), China town, (Okinoerabu Island)*	Diff2	ND	38.4868	ND	Diff	ND	Diff
GRE2108	Cacopsylla tobirae (Miyatake, 1964)	Psyllidae	Psyllinae	On Pittosporum tobira (Pittosporaceae), China town, (Okinoerabu Island)*	ND	ND	38.348	Diff	Diff	Diff	ND
GRE2109	Heteropsylla cubana Crawford, 1914	Psyllidae	Ciriacreminae	On Leucaena leucocephala (Fabaceae), Tstsugo town, (Amami-Oshima Island)	Diff	ND	ND	ND	33.5117	DIff	ND
GRE2110	Heteropsylla cubana Crawford, 1914	Psyllidae	Ciriacreminae	On Leucaena leucocephala (Fabaceae), Tstsugo town, (Amami-Oshima Island)	ND	ND	38.5007	41.0139	ND	ND	ND
GRE2111	Heteropsylla cubana Crawford, 1914	Psyllidae	Ciriacreminae	On Leucaena leucocephala (Fabaceae), Wadomari town, (Okinoerabu Island)	ND	ND	37.404	ND	ND	Diff	ND
GRE2112	Heteropsylla cubana Crawford, 1914	Psyllidae	Ciriacreminae	On Leucaena leucocephala (Fabaceae), Wadomari town, (Okinoerabu Island)	ND	ND	ND	ND	Diff	ND	ND
GRE2113	Calophya nigridorsalis Kuwayama, 1908	Calophyidae	Calophyinae	On Toxicodendron succedaneum (Anacardiaceae), Ichiki-kushikino town, (Satsuma Peninsula)	ND	ND	ND	ND	23.6468	Diff	ND
GRE2114	Calophya nigridorsalis Kuwayama, 1908	Calophyidae	Calophyinae	On Toxicodendron succedaneum (Anacardiaceae), Ichiki-kushikino town, (Satsuma Peninsula)	ND	ND	38.4753	Diff	ND	Diff	ND
GRE2115	Calophya nigridorsalis Kuwayama, 1908	Calophyidae	Calophyinae	On Toxicodendron succedaneum (Anacardiaceae), Tatsugo town, (Amami-Oshima Island)	Diff	ND	ND	ND	ND	Diff	ND
GRE2116	Calophya nigridorsalis Kuwayama, 1908	Calophyidae	Calophyinae	On Toxicodendron succedaneum (Anacardiaceae), Tatsugo town, (Amami-Oshima Island)	ND	ND	38.4905	Diff	Diff	Diff	ND
GRE2117	Cacopsylla schefflerae (Yang, 1984)	Psyllidae	Psyllinae	On Schefflera heptaphylla (Araliaceae), Yaku town, (Yakushima Island)	ND	ND	ND	ND	33.2191	Diff	ND
GRE2118	Cacopsylla schefflerae (Yang, 1984)	Psyllidae	Psyllinae	On Schefflera heptaphylla (Araliaceae), Yaku town, (Yakushima Island)	Diff	ND	38.9372	ND	Diff	Diff	ND
GRE2119	Cacopsylla schefflerae (Yang, 1984)	Psyllidae	Psyllinae	On Schefflera heptaphylla (Araliaceae), Setouchi town, (Amami-Oshima Island)	ND	ND	ND	ND	Diff	ND	ND
GRE2120	Cacopsylla schefflerae (Yang, 1984)	Psyllidae	Psyllinae	On Schefflera heptaphylla (Araliaceae), Setouchi town, (Amami-Oshima Island)	ND	ND	37.321	ND	34.2626	Diff	ND
GRE2121	Cacopsylla satsumensis (Kuwayama, 1908)	Psyllidae	Psyllinae	On Rhaphiolepis indica var. umbellata (Rosaceae), Iciki-kushikino town, (Satsuma Peninsula)	ND	ND	35.8752	35.4928	32.3633	ND	ND
GRE2122	Cacopsylla satsumensis (Kuwayama, 1908)	Psyllidae	Psyllinae	On Rhaphiolepis indica var. umbellata (Rosaceae), Iciki-kushikino town, (Satsuma Peninsula)	ND	ND	38.4655	ND	ND	ND	ND
GRE2123	Cacopsylla satsumensis (Kuwayama, 1908)	Psyllidae	Psyllinae	On Rhaphiolepis indica var. umbellata (Rosaceae), Amami city, (Amami-Oshima Island)	ND	ND	37.9565	ND	ND	Diff	ND
GRE2124	Cacopsylla satsumensis (Kuwayama, 1908)	Psyllidae	Psyllinae	On Rhaphiolepis indica var. umbellata (Rosaceae), Amami city, (Amami-Oshima Island)	Diff	ND	ND	ND	Diff	DIff	ND
GRE2125	Cacopsylla evodiae (Miyatake, 1965)	Psyllidae	Psyllinae	On Euodia meliifolia (Rutaceae), Minamisatusma city (Satsuma Peninsula)	ND	ND	35.1049	35.8667	Diff	Diff	ND
GRE2126	Cacopsylla evodiae (Miyatake, 1965)	Psyllidae	Psyllinae	On Euodia meliifolia (Rutaceae), Minamisatusma city (Satsuma Peninsula)	ND	ND	37.5681	ND	Diff	DIff	ND
GRE2127	Cacopsylla evodiae (Miyatake, 1965)	Psyllidae	Psyllinae	On Euodia meliifolia (Rutaceae), Tastugo town (Amami-Oshima Island)	ND	ND	38.4866	ND	Diff	ND	ND
GRE2128	Cacopsylla evodiae (Miyatake, 1965)	Psyllidae	Psyllinae	On Euodia meliifolia (Rutaceae), Tastugo town (Amami-Oshima Island)	ND	ND	36.6868	ND	Diff	ND	ND
GRE2129	Baeoalitriozus swezeyi (Crawford, 1927)	Triozidae	ー	On Diospyros ferrea (Ebenaceae), Wadomari town, (Okinoerabu Island)	ND	ND	42.101	ND	36.4658	DIff	ND
GRE2130	Baeoalitriozus swezeyi (Crawford, 1927)	Triozidae	ー	On Diospyros ferrea (Ebenaceae), Wadomari town, (Okinoerabu Island)	ND	ND	38.5309	ND	ND	DIff	ND
GRE2131	Cacopsylla coccinea (Kuwayama, 1908)	Psyllidae	Psyllinae	On Akebia quinata (Lardizabalaceae), Ichiki-kushikino city, (Satsuma Peninsula)	ND	ND	ND	ND	32.5762	DIff	ND
GRE2132	Cacopsylla coccinea (Kuwayama, 1908)	Psyllidae	Psyllinae	On Akebia quinata (Lardizabalaceae), Ichiki-kushikino city, (Satsuma Peninsula)	ND	ND	ND	Diff	ND	ND	ND
GRE2133	Metapsylla uei Miyatake, 1963	Calophyidae	Metapsyllinae	On Melia azedarach (Meliaceae), Ichiki-kushikino city, (Satsuma Peninsula)	Diff	ND	35.1642	19.7868	15.7697	Diff	ND
GRE2134	Metapsylla uei Miyatake, 1963	Calophyidae	Metapsyllinae	On Melia azedarach (Meliaceae), Ichiki-kushikino city, (Satsuma Peninsula)	ND	ND	ND	Diff	18.215	Diff	ND
GRE2135	Cacopsylla elaeagni (Kuwayama, 1908)	Psyllidae	Psyllinae	On Elaeagnus umbellata (Elaeagnaceae), Ichiki-kushikino city (Satsuma Peninsula)	ND	ND	33.5673	26.0912	32.3374	ND	ND
GRE2136	Cacopsylla elaeagni (Kuwayama, 1908)	Psyllidae	Psyllinae	On Elaeagnus umbellata (Elaeagnaceae), Ichiki-kushikino city (Satsuma Peninsula)	Diff	Diff	ND	20.764	ND	Diff	ND
GRE2137	Epitrioza yasumatsui Miyatake, 1978	Triozidae	ー	On Elaeagnus umbellata (Elaeagnaceae), Ichiki-kushikino city (Satsuma Peninsula)	Diff	ND	34.8297	21.5457	30.5277	Diff	ND
GRE2138	Epitrioza yasumatsui Miyatake, 1978	Triozidae	ー	On Elaeagnus umbellata (Elaeagnaceae), Ichiki-kushikino city (Satsuma Peninsula)	Diff	ND	ND	26.4363	Diff	Diff	ND
GRE2139	Cacopsylla hederae (Miyatake, 1964)	Psyllidae	Psyllinae	On Hedera rhombea (Araliaceae), Akune city, (Satusma Peninsula)	Diff	ND	34.006	ND	34.2648	ND	ND
GRE2140	Cacopsylla hederae (Miyatake, 1964)	Psyllidae	Psyllinae	On Hedera rhombea (Araliaceae), Akune city, (Satusma Peninsula)	ND	ND	ND	DIff	ND	ND	ND
GRE2141	Acizzia jamatonica (Kuwayama, 1908)	Psyllidae	Acizzinae	On Albizia julibrissin (Fabaceae), Makurazaki city, (Satsuma Peninsula)	ND	ND	33.8729	36.1471	ND	Diff	ND
GRE2142	Acizzia jamatonica (Kuwayama, 1908)	Psyllidae	Acizzinae	On Albizia julibrissin (Fabaceae), Makurazaki city, (Satsuma Peninsula)	Diff	ND	38.5219	ND	Diff	ND	ND
GRE2143	Neophyllaphis podocarpi Takahashi, 1920	Aphididae	Neophyllaphidinae	On Podocarpus macrophyllus (Podocarpaceae), Ichiki-kushikino city, (Satsuma Peninsula)	ND	ND	41.924	42.0373	Diff	ND	ND
GRE2144	Neophyllaphis podocarpi Takahashi, 1920	Aphididae	Neophyllaphidinae	On Podocarpus macrophyllus (Podocarpaceae), Ichiki-kushikino city, (Satsuma Peninsula)	ND	ND	ND	Diff	Diff	Diff	ND
GRE2145	Uroleucon nigrotuberculatum (Olive, 1963)	Aphididae	Aphidinae	On Solidago canadensis var. scabra (Asteraceae), Akune city, (Satsuma Peninsula)	ND	ND	37.7799	39.3992	ND	ND	ND
GRE2146	Uroleucon nigrotuberculatum (Olive, 1963)	Aphididae	Aphidinae	On Solidago canadensis var. scabra (Asteraceae), Akune city, (Satsuma Peninsula)	ND	ND	38.9514	Diff	ND	Diff	ND
GRE2147	Aphis hederae Kaltenbach, 1843	Aphididae	Aphidinae	On Hedera rhombea (Araliaceae), Akune city, (Satsuma Peninsula)	Diff	ND	33.8704	ND	Diff	Diff	ND
GRE2148	Aphis hederae Kaltenbach, 1843	Aphididae	Aphidinae	On Hedera rhombea (Araliaceae), Akune city, (Satsuma Peninsula)		ND	39.3318	Diff	Diff	Diff	ND
NC					ND	ND	ND	ND	ND	ND	ND
*Diaphorina citri had a temporarily outbreak in Ibusuki City from 2006 to 2008, but has since been eradicated and no longer exists on the Satsuma Peninsula.
1Not detected: No amplification product was obtained.
2Diffrent Tm value: Since the Tm value is different from the expected Tm value of amplification product, it is determined that it is not detected.
