## Supplementary Table 2 for "Investigation of host plant contact with *Diaphorina citri* (Hemipreta: Psyllidae) by detecting *D. citri*-derived environmental DNA": 13. Suppl. Table 2 Hempitra list_20240527.xlsx

### Sheet: Sheet1
Supplemental Table 2. List of small Hemptera collected on Citrus and Murraya trees from the fields of Southwest warm regions in Japan.
Sample ID	Scientific names	Location	Lane number of Suppl. Fig. 4
APH01	Aphididae, Aphis spiraecola	On Citrus spp., The experimental fields of Oshima Branch Kagoshima Prefectural Institute for Agricultural Development, Amami city (Amami-Oshima island)	1
APH02	Aphididae, Aphis spiraecola	On Citrus spp., The experimental fields of Oshima Branch Kagoshima Prefectural Institute for Agricultural Development, Amami city (Amami-Oshima island)	2
APH03	Aphididae, Aphis spiraecola	On Citrus spp., The experimental fields of Oshima Branch Kagoshima Prefectural Institute for Agricultural Development, Amami city (Amami-Oshima island)	3
APH04	Aphididae, Aphis spiraecola	On Citrus spp., The experimental fields of Oshima Branch Kagoshima Prefectural Institute for Agricultural Development, Amami city (Amami-Oshima island)	4
APH05	Aphididae, Aphis spiraecola	On Citrus spp., The experimental fields of Oshima Branch Kagoshima Prefectural Institute for Agricultural Development, Amami city (Amami-Oshima island)	5
APH06	Aphididae, Aphis spiraecola	On Citrus spp., The experimental fields of Oshima Branch Kagoshima Prefectural Institute for Agricultural Development, Amami city (Amami-Oshima island)	6
APH07	Aphididae, Aphis spiraecola	On Citrus spp., Ukenson village (Amami-Oshima island)	7
APH08	Aphididae, Aphis spiraecola	On Citrus spp., Amami city (Amami-Oshima island)	8
APH09	Aphididae, Aphis spiraecola	On Murraya spp., The experimental fields of Oshima Branch Kagoshima Prefectural Institute for Agricultural Development, Amami city (Amami-Oshima island)	9
APH10	Aphididae, Aphis spiraecola	On Citrus spp., China town (Okinoerabu island)	10
APH11	Aphididae, Aphis spiraecola	On Citrus spp., China town (Okinoerabu island)	11
APH12	Aphididae, Toxoptera aurantii	On Murraya spp., The experimental fields of Oshima Branch Kagoshima Prefectural Institute for Agricultural Development, Amami city (Amami-Oshima island)	12
APH13	Aphididae, Toxoptera aurantii	On Citrus spp., Ukenson village (Amami-Oshima island)	13
APH14	Aphididae, Sinomegoura citricola	On Murraya spp., The experimental fields of Oshima Branch Kagoshima Prefectural Institute for Agricultural Development, Amami city (Amami-Oshima island)	14
APH15	Aphididae, Sinomegoura citricola	On Murraya spp., The experimental fields of Oshima Branch Kagoshima Prefectural Institute for Agricultural Development, Amami city (Amami-Oshima island)	15
COC01	Coccidae, Ceroplastes rubens	On Citrus spp., The experimental fields of Oshima Branch Kagoshima Prefectural Institute for Agricultural Development, Amami city (Amami-Oshima island)	16
DIA01	Diaspididae, Aonidiella auranti	On Citrus spp., The experimental fields of Oshima Branch Kagoshima Prefectural Institute for Agricultural Development, Amami city (Amami-Oshima island)	17
PSE01	Pseudococcidae, Nipaecoccus viridis	On Citrus spp., The experimental fields of Oshima Branch Kagoshima Prefectural Institute for Agricultural Development, Amami city (Amami-Oshima island)	18
PSE02	Pseudococcidae, Nipaecoccus viridis	On Citrus spp., The experimental fields of Oshima Branch Kagoshima Prefectural Institute for Agricultural Development, Amami city (Amami-Oshima island)	19
PSE03	Pseudococcidae, Pseudococcus cryprus	On Citrus spp., The experimental fields of Oshima Branch Kagoshima Prefectural Institute for Agricultural Development, Amami city (Amami-Oshima island)	20
PSE04	Pseudococcidae, Pseudococcus cryprus	On Citrus spp., The experimental fields of Oshima Branch Kagoshima Prefectural Institute for Agricultural Development, Amami city (Amami-Oshima island)	21
ALE01	Aleyrodidae (Dialeurodes citri or Aleuroclava psidii)	On Citrus spp., Amami city (Amami-Oshima island)	22
FLA01	Flatidae, Geisha distinctissima	On Citrus spp., The experimental fields of Oshima Branch Kagoshima Prefectural Institute for Agricultural Development, Amami city (Amami-Oshima island)	23
CIC01	Cicadellidae, Protartessus sp.	On Citrus spp., Amami city (Amami-Oshima island)	24
CIC02	Cicadellidae, Erythroneura sp.	On Citrus spp., The experimental fields of Oshima Branch Kagoshima Prefectural Institute for Agricultural Development, Amami city (Amami-Oshima island)	25
DIA02	Diaspididae	On Citrus spp., The experimental fields of Oshima Branch Kagoshima Prefectural Institute for Agricultural Development, Amami city (Amami-Oshima island)	26
CIC03	Cicadellidae	On Citrus spp., The experimental fields of Oshima Branch Kagoshima Prefectural Institute for Agricultural Development, Amami city (Amami-Oshima island)	27
LIV01	Psyllidae, Diaphorina citri (positive control)	On Citrus spp., The experimental fields of Oshima Branch Kagoshima Prefectural Institute for Agricultural Development, Amami city (Amami-Oshima island)	28
LIV02	Psyllidae, Diaphorina citri (positive control)	On Citrus spp., The experimental fields of Oshima Branch Kagoshima Prefectural Institute for Agricultural Development, Amami city (Amami-Oshima island)	29
ALE02	Aleyrodidae	On Citrus spp., The experimental fields of Oshima Branch Kagoshima Prefectural Institute for Agricultural Development, Amami city (Amami-Oshima island)	30
ALE03	Aleyrodidae	On Citrus spp., The experimental fields of Oshima Branch Kagoshima Prefectural Institute for Agricultural Development, Amami city (Amami-Oshima island)	31
ALE04	Aleyrodidae	On Citrus spp., The experimental fields of Oshima Branch Kagoshima Prefectural Institute for Agricultural Development, Amami city (Amami-Oshima island)	32
ALE05	Aleyrodidae	On Citrus spp., The experimental fields of Oshima Branch Kagoshima Prefectural Institute for Agricultural Development, Amami city (Amami-Oshima island)	33
DIA03	Diaspididae	On Citrus spp., The experimental fields of Oshima Branch Kagoshima Prefectural Institute for Agricultural Development, Amami city (Amami-Oshima island)	34
DIA04	Diaspididae	On Citrus spp., The experimental fields of Oshima Branch Kagoshima Prefectural Institute for Agricultural Development, Amami city (Amami-Oshima island)	35
APH16	Aphididae	On Citrus spp., The experimental fields of Oshima Branch Kagoshima Prefectural Institute for Agricultural Development, Amami city (Amami-Oshima island)	36
