## Supplementary Table 4 for "Investigation of host plant contact with *Diaphorina citri* (Hemipreta: Psyllidae) by detecting *D. citri*-derived environmental DNA": 15. Suppl. Table 4.xlsx

### Sheet: Sheet1
Supplemental Table 4. BLAST results for contigs generated from reads not mapped to D. citri genome
Query	Number of HSPs	Lowest E-value	Accession (E-value)	Description (E-value)	Greatest HSP length
1_contig_1	172	0	CP041924	Wolbachia pipientis strain wAlbB-HN2016 chromosome, complete genome	1002
1_contig_47	28	0	CP041215	Wolbachia endosymbiont of Carposina sasakii isolate wCauA chromosome, complete genome	1056
1_contig_64	10	0	LK055284	Wolbachia endosymbiont of Drosophila simulans wAu genome assembly, chromosome: 1	975
1_contig_66	49	0	CP042445	Wolbachia pipientis strain wMel_ZH26 chromosome, complete genome	585
1_contig_72	34	0	CP041215	Wolbachia endosymbiont of Carposina sasakii isolate wCauA chromosome, complete genome	1367
1_contig_91	20	0	CP016430	Wolbachia endosymbiont of Bemisia tabaci strain China 1 genome	624
1_contig_100	74	0	CP015510	Wolbachia endosymbiont of Folsomia candida strain Berlin, complete genome	753
1_contig_101	21	0	AB036666	Wolbachia phage WO DNA, prophage region in Wolbachia sp. wKue	1072
1_contig_120	17	0	CP015510	Wolbachia endosymbiont of Folsomia candida strain Berlin, complete genome	529
1_contig_136	118	0	CP041924	Wolbachia pipientis strain wAlbB-HN2016 chromosome, complete genome	1938
1_contig_140	13	0	CP041215	Wolbachia endosymbiont of Carposina sasakii isolate wCauA chromosome, complete genome	1106
1_contig_141	45	0	CP041215	Wolbachia endosymbiont of Carposina sasakii isolate wCauA chromosome, complete genome	649
1_contig_148	29	0	AB036666	Wolbachia phage WO DNA, prophage region in Wolbachia sp. wKue	1108
1_contig_161	10	0	CP021120	Wolbachia endosymbiont of Chrysomya megacephala isolate wMeg chromosome, complete genome	592
1_contig_174	26	0	CP003884	Wolbachia endosymbiont of Drosophila simulans wHa, complete genome	454
1_contig_207	30	0	CP012411	Candidatus Carsonella ruddii strain YCCR, complete genome	786
1_contig_50	22	7.2e-171	CP012411	Candidatus Carsonella ruddii strain YCCR, complete genome	353
1_contig_27	10	2.01e-155	CP012591	Candidatus Profftella armatura strain YCPA, complete genome	392
1_contig_115	11	1.32e-154	CP003467	Candidatus Carsonella ruddii DC, complete genome	316
1_contig_108	12	4.93e-122	CP012411	Candidatus Carsonella ruddii strain YCCR, complete genome	345
1_contig_68	17	1.94e-121	CP012411	Candidatus Carsonella ruddii strain YCCR, complete genome	278
1_contig_112	14	4.62e-97	CP012411	Candidatus Carsonella ruddii strain YCCR, complete genome	273
1_contig_94	27	1.24e-91	CP012411	Candidatus Carsonella ruddii strain YCCR, complete genome	202
1_contig_31	13	7.23e-76	CP012411	Candidatus Carsonella ruddii strain YCCR, complete genome	178
1_contig_40	20	4e-60	CP012411	Candidatus Carsonella ruddii strain YCCR, complete genome	162
1_contig_177	552	9.93e-53	AP013028	Wolbachia endosymbiont of Cimex lectularius DNA, complete genome	398
1_contig_71	15	4.58e-47	AP013028	Wolbachia endosymbiont of Cimex lectularius DNA, complete genome	272
1_contig_132	10	7.5e-40	CP012591	Candidatus Profftella armatura strain YCPA, complete genome	101
1_contig_32	17	8.82e-37	CP012411	Candidatus Carsonella ruddii strain YCCR, complete genome	169
1_contig_44	10	4.57e-34	CP012411	Candidatus Carsonella ruddii strain YCCR, complete genome	101
1_contig_219	10	2.19e-10	CP034333	Wolbachia endosymbiont of Brugia malayi isolate TRS chromosome, complete genome	208
1_contig_172	10	0.00873	LR597479	Sphaeramia orbicularis genome assembly, chromosome: 22	45
1_contig_175	10	0.03	CP032555	Gossypium raimondii isolate D5-4 chromosome D5_03	59
1_contig_151	8	0.08	LN329308	Spirometra erinaceieuropaei genome assembly S_erinaceieuropaei ,scaffold SPER_contig0105535	90
