## Supplementary Table 5 for "Investigation of host plant contact with *Diaphorina citri* (Hemipreta: Psyllidae) by detecting *D. citri*-derived environmental DNA": 16. Suppl. Table 5 results for residual test.xlsx

### Sheet: Sheet1
Supplementaru Table 5. Ct values of qPCR results for residual duration test.
Inoculation time: 1 day		T1-1								T1-2								T1-3								T1-4								T1-5
day(s) after inoculation		Dc12S	DcCOI	DcND4	Wol	wPh	Car	Pro	total*	Dc12S	DcCOI	DcND4	Wol	wPh	Car	Pro	total	Dc12S	DcCOI	DcND4	Wol	wPh	Car	Pro	total	Dc12S	DcCOI	DcND4	Wol	wPh	Car	Pro	total	Dc12S	DcCOI	DcND4	Wol	wPh	Car	Pro	total
Before inoculation									0/7								0/7								0/7								0/7								0/7
0		37.261	32.8738			33.2362	36.783	33.1516	5/7	32.8351	30.5633	33.3298	38.5161	34.3548	33.5546	33.1842	7/7		33.8631	33.659	35.24				3/7	33.8691	32.1626	32.5088	35.1576	36.0448		35.9055	6/7	28.3093	30.2559	29.4012	31.2603	32.2431	28.4232	26.1106	7/7
1		33.0006	30.7285	30.7502	39.9413	32.4833	33.5109	29.6443	7/7	36.2112	30.8996	34.3643	37.0196	35.8805	32.7355	31.9185	7/7	30.6638	30.7224	31.0768	37.1668	33.9348	31.7722	29.7485	7/7	34.105	27.0967	31.2719	33.1094	33.2361	33.0527	31.4799	7/7	27.2347	27.4655	29.4555	34.1051	32.6824	31.6039	29.241	7/7
3		32.2039	33.5028	32.9935	37.037	34.2831		34.2853	6/7	32.8497	32.7445	36.6831	35.7822		33.6039	34.2423	6/7	32.4213	33.8537	34.2849		33.6389	32.8189	36.6217	6/7		33.4604	33.9406	36.5011	34.1039		33.5991	5/7	35.5056	33.0352	34.4307	38.9496	37.9147	35.4568	34.4525	7/7
7	(1 week)		32.3363	35.3532	36.0543	36.1981		34.8219	5/7	30.5852		31.2087	33.3476	34.0123	33.8633	34.2826	6/7	34.3684		39.1579		35.118			3/7		34.7048	33.2401	40.5851	32.1843	34.9086	32.932	6/7		34.0349	32.2821		37.6694			3/7
14	(2 week)		28.9552	37.7134	42.0346	36.0937	38.5951	32.5327	6/7	36.1893	33.5091	31.4632	36.4273	35.2056		34.2396	6/7			31.8206		36.325			2/7		33.9981	31.8			33.8334	29.942	4/7		30.4953	36.3942	35.1705	37.5674	38.421	33.8214	6/7
30	(1 month)	36.1383	38.6731	39.5493	35.157	39.0952			5/7	36.3416	33.0484		35.7951	38.0885		36.0449	5/7	34.3886			36.1558	38.2843			3/7			33.8466	35.1223	38.4636		34.5622	4/7			37.5103		39.9016	39.6633	34.5704	4/7
60	(2 months)			33.1812					1/7		38.4761	36.2597		38.5289			3/7			37.1721		35.0237			2/7			33.4508			38.3432		2/7	37.8237				37.4575			2/7
90	(3 months)	36.238		35.7361					2/7			39.8366	35.7438	37.1335	39.2865		4/7				35.7371				1/7			35.7631					1/7			36.9905	36.0746		39.2279		3/7
180	(6 months)			35.319		35.4929		36.1009	3/7	36.2515				39.4993			2/7			36.3111		38.4596			2/7	37.0413				39.5266			2/7			37.6996		38.5858			2/7
Inoculation time: 1 day		T1-6								T1-7								T1-8								T1-9								T1-10
day(s) after inoculation		Dc12S	DcCOI	DcND4	Wol	wPh	Car	Pro	total	Dc12S	DcCOI	DcND4	Wol	wPh	Car	Pro	total	Dc12S	DcCOI	DcND4	Wol	wPh	Car	Pro	total	Dc12S	DcCOI	DcND4	Wol	wPh	Car	Pro	total	Dc12S	DcCOI	DcND4	Wol	wPh	Car	Pro	total
Before inoculation									0/7								0/7								0/7								0/7								0/7
0		34.381	35.5791	37.5517	35.2791	34.3934		32.0542	6/7	30.4851	33.2805	31.3468	32.6119	30.1852	32.7462	29.7066	7/7		32.4207	33.3729	35.2121	33.0369	34.9809	33.5509	6/7	31.7326	33.3767	33.3897	35.9685	32.7431		33.3485	6/7	29.2786	28.072	28.993	33.6451	33.2556	32.0677	29.933	7/7
1		30.3948	32.0147	31.2086	35.2975	37.0805	31.9978	30.2931	7/7	31.2339	33.205	34.1296	35.4209	33.2122	32.0651	31.0377	7/7	30.3181	30.9864	31.9763		32.1959	32.6804	31.9129	6/7	25.9663	31.8618	28.3944	31.6065	30.6883	28.653	27.4553	7/7	27.5965	28.4894	28.7398	38.7193	33.3935	34.8668	31.5982	7/7
3		34.1549	35.5572	35.0943		34.3829			4/7	33.2242		33.352		39.5878		34.3391	4/7	33.1446	33.5531	37.8855	37.2938			32.2628	5/7	33.0951		33.7642	37.445	37.5056	36.9279	34.5161	6/7	34.8399	37.2225	31.6151			39.371	35.6439	5/7
7	(1 week)	31.6788		33.6916	32.7249	33.9969	35.6824	32.9214	6/7	33.1776	31.5184	34.3362	36.8441	36.9511			5/7	33.8617		37.5422					2/7		34.0341	37.8232		31.8312		31.2559	4/7				36.52		38.7153	38.8079	3/7
14	(2 week)	29.6158	35.5091	30.4042	34.5018	32.7928	35.5356	31.0732	7/7	32.1528	38.1751	35.636	36.3832	33.8036			5/7		33.8167	37.8579		38.2528			3/7	32.2175	35.3455	35.538		33.9481		29.9303	5/7	30.7577	35.243	30.1408		38.8892	32.4907	29.722	6/7
30	(1 month)	35.7411		33.3673	38.7341	39.9024			4/7			35.1365		33.4505			2/7				36.5226				1/7			37.2006	35.8155	33.643		36.3591	4/7			31.7912	36.7207	35.8699		37.8508	4/7
60	(2 months)			35.0443					1/7			37.6314	36.1777	36.1362		38.3305	4/7		33.3298	37.8699			38.2628		3/7			38.0978	36.4025	36.3758			3/7	35.6084				37.4985			2/7
90	(3 months)	38.3715				37.0293			2/7			37.5697		39.1328			2/7			36.6938		38.1554	38.0524		3/7		37.4726	36.6989		39.6928			3/7			37.3718	38.5309		36.8368		3/7
180	(6 months)	36.4622		37.6036	36.0893	35.5628			4/7			37.9417	39.3085	37.4074			3/7			37.8487					1/7					36.2056			1/7				36.0676	38.0694		36.756	3/7
Inoculation time: 7 days		T7-1								T7-2								T7-3								T7-4								T7-5
day(s) after inoculation		Dc12S	DcCOI	DcND4	Wol	wPh	Car	Pro	total	Dc12S	DcCOI	DcND4	Wol	wPh	Car	Pro	total	Dc12S	DcCOI	DcND4	Wol	wPh	Car	Pro	total	Dc12S	DcCOI	DcND4	Wol	wPh	Car	Pro	total	Dc12S	DcCOI	DcND4	Wol	wPh	Car	Pro	total
Before inoculation									0/7								0/7								0/7								0/7								0/7
0		22.4243	31.8665	23.6309	31.275	29.665	28.5203	36.0857	7/7	29.7575	27.5584	30.0808	35.419	34.1564	31.0857	28.001	7/7	31.5613	28.8336	32.6678		34.4908	32.2822	32.7189	6/7	31.8939	29.8874	33.7288	37.1378	37.6351		32.1724	6/7	33.3161	22.8358	32.9374		33.3581	32.0137	34.5292	6/7
1		35.7773		35.0815	37.0172	39.3842			4/7	36.6057	33.224	36.9736		36.9466		33.5113	5/7	20.7508		21.7737	29.3574	27.3756	21.8438	21.0996	6/7	32.6118	34.6457	34.1334				32.1352	4/7	25.7583	35.0193	26.3875	34.7855	33.7172	30.6048	28.2315	7/7
3		28.2436	29.247	29.1517	32.6416	32.1334	35.3041	31.2945	7/7	25.904	32.07	27.0287	32.7321	29.6209	34.3969	27.5762	7/7		33.7205			38.4774		35.8653	3/7	31.6748	34.6452	32.4462		38.0029	36.4509		5/7	33.3195		33.6177		36.5189	33.9231	33.4518	5/7
7	(1 week)	34.1542	33.5232	34.0238	36.0145				4/7	32.7682	32.3319	33.5791		34.546		34.4971	5/7	27.979	33.9326	28.8369			33.6682	30.8844	5/7	27.8365	33.9262	28.5676	35.0982	30.5198	39.7079	30.5942	7/7			34.2388	36.9718	37.4589			3/7
14	(2 week)	31.9549	26.4864	33.8434	37.1704	39.0958	33.044	28.0207	7/7	33.3244	35.1737	36.2772					3/7	27.9975	34.6637	28.0399	37.0884	32.425	38.3418	34.0687	7/7	31.7048	33.3154	33.0535		38.7546	38.2965	34.0931	6/7		34.4636						1/7
30	(1 month)	36.1997		37.3537					2/7	35.3557	30.6339	35.7805		33.3966	39.1344		5/7	37.4983		35.2324					2/7			37.4139		39.5544			2/7	36.4379		38.4185			38.0433	33.8154	4/7
60	(2 months)	36.5487	28.9301	36.5664				31.493	4/7	30.4048		31.4214	35.8913				3/7			37.094			36.1906		2/7		32.9887	32.1519		37.7148	34.2393	34.5985	5/7			37.4137		38.3692			2/7
90	(3 months)	35.7478		37.314		39.4393			3/7	30.7637	33.3387	30.216			33.204	30.1781	5/7			36.1335					1/7			36.808			39.8323		2/7						39.5768		1/7
180	(6 months)	36.7842		36.5565		36.0834		35.7472	4/7		34.4859	37.3727		37.58		35.765	4/7			37.3131					1/7			37.6719		38.9368		30.4757	3/7	39.8391		35.8337		39.055	38.4729		4/7
Inoculation time: 7 days		T7-6								T7-7								T7-8								T7-9								T7-10
day(s) after inoculation		Dc12S	DcCOI	DcND4	Wol	wPh	Car	Pro	total	Dc12S	DcCOI	DcND4	Wol	wPh	Car	Pro	total	Dc12S	DcCOI	DcND4	Wol	wPh	Car	Pro	total	Dc12S	DcCOI	DcND4	Wol	wPh	Car	Pro	total	Dc12S	DcCOI	DcND4	Wol	wPh	Car	Pro	total
Before inoculation									0/7								0/7								0/7								0/7								0/7
0		31.1364	23.0171	30.8977	31.0921	28.8117	28.7614	33.7776	7/7	27.3436	29.8415	27.1849	32.4808	31.7017	29.1217	27.97	7/7	28.9362	33.5269	28.9535	36.3762		34.8497	32.1094	6/7	29.5138	34.4925	29.2672	36.496	31.8456	32.6751	31.1791	7/7	22.475	32.5275	22.5815	29.2627	28.787	24.0822	24.1911	7/7
1		33.2133	33.5425	36.5933	36.5222	35.8556	39.7791		6/7	31.767	33.8574	32.5743			34.6619		4/7	35.3185	20.8766	33.352	28.8187	28.2469	37.601	22.1809	7/7	33.1827	34.8679	33.9909		36.6558		31.1118	5/7	33.5045	25.9738	31.4734	34.613	32.5302	33.7198	33.581	7/7
3		29.3957	27.9647	29.5122	33.2774	35.6952	35.8263	32.6671	7/7	32.7653	26.1814	31.7098	33.6908	34.5732	34.3842	33.6233	7/7	39.0258		34.5318		38.3228			3/7	33.822	31.7103	33.4019				34.5376	4/7	36.4408	34.2495	33.9448					3/7
7	(1 week)	34.2804	32.5898	33.3796	38.2355	39.6628	38.8927	33.681	7/7	34.271	32.7892	34.3714		38.2466		35.5743	5/7	34.1586	28.6136	33.1543			39.4107	34.3325	5/7		28.1438	34.2461	37.922	33.5638		31.2092	5/7			35.9435	36.8529	34.2379			3/7
14	(2 week)	26.6034	31.659	25.5856	37.7759	32.2641	33.2336	27.8067	7/7			35.3428	38.1757	37.3655		37.9552	4/7	36.2033	27.6665	32.5166	37.0872				4/7	35.1264	31.826	32.8162			37.3062		4/7	36.2332	36.1499						2/7
30	(1 month)	39.8229		35.6908		33.203			3/7	30.2901	34.5936	28.8453					3/7	33.9934		35.2858	36.3506	38.4035			4/7	35.0195	34.8169	36.2825	35.9886	36.3943	39.9978		6/7	36.9763	38.8094					35.177	3/7
60	(2 months)	28.3941		27.9061			36.6348	30.3728	4/7		31.7885	36.115					2/7	36.1234		34.6333	37.0479	35.3856	39.0205		5/7	31.8838		29.3564			34.1848	31.5623	4/7			36.4024		36.6163			2/7
90	(3 months)	35.3232				37.5539		37.1994	3/7		31.2253	35.8332	33.5725		37.5824	32.9404	5/7			34.8513			37.2927	39.9701	3/7			37.0954					1/7	37.1923		36.1841				38.7697	4/7
180	(6 months)			36.5262					1/7	39.4838		34.8991		36.4545			3/7	35.3947							1/7	38.8389		38.7105		39.2602			3/7					37.1325			1/7
*The total number of target environmental DNAs detected by PCR using seven primer sets is shown.
Blank space represents "not detected".
