## Supplementary Table 6 for "Investigation of host plant contact with *Diaphorina citri* (Hemipreta: Psyllidae) by detecting *D. citri*-derived environmental DNA": 17. Suppl. Table 6 total numbers of qPCR.xlsx

### Sheet: Sheet1
Supplemental Table 6. Total numbers of detected targets of qPCR results for residual duration test.
	Inoculation time: 1day
		T1-1	T1-2	T1-3	T1-4	T1-5	T1-6	T1-7	T1-8	T1-9	T1-10	Average	S.D.
	BI	0	0	0	0	0	0	0	0	0	0	0	0
	0 dpi	5	7	3	6	7	6	7	6	6	7	6	1.24722
	1 dpi	7	7	7	7	7	7	7	6	7	7	6.9	0.316228
	3 dpi	6	6	6	5	7	4	4	5	6	5	5.4	0.966092
	7 dpi	5	6	3	6	3	6	5	2	4	3	4.3	1.49443
	14 dpi	6	6	2	4	6	7	5	3	5	6	5	1.56347
	30 dpi	5	5	3	4	4	4	2	1	4	4	3.6	1.26491
	60 dpi	1	3	2	2	2	1	4	3	3	2	2.3	0.948683
	90 dpi	2	4	1	1	3	2	2	3	3	3	2.4	0.966092
	180 dpi	3	2	2	2	2	4	3	1	1	3	2.3	0.948683
	Inoculation time: 7days
		T7-1	T7-2	T7-3	T7-4	T7-5	T7-6	T7-7	T7-8	T7-9	T7-10	Average	S.D.
	BI	0	0	0	0	0	0	0	0	0	0	0	0
	0 dpi	7	7	6	6	6	7	7	6	7	7	6.6	0.516398
	1 dpi	4	5	6	4	7	6	4	7	5	7	5.5	1.2693
	3 dpi	7	7	3	5	5	7	7	3	4	3	5.1	1.79196
	7 dpi	4	5	5	7	3	7	5	5	5	3	4.9	1.37032
	14 dpi	7	3	7	6	1	7	4	4	4	2	4.5	2.17307
	30 dpi	2	5	2	2	4	3	3	4	6	3	3.4	1.3499
	60 dpi	4	3	2	5	2	4	2	5	4	2	3.3	1.25167
	90 dpi	3	5	1	2	1	3	5	3	1	4	2.8	1.54919
	180 dpi	4	4	1	3	4	1	3	1	3	1	2.5	1.35401
